# BTR: A Bioinformatics Tool Recommendation System

**DOI:** 10.1101/2023.10.13.562252

**Authors:** Ryan Green, Xufeng Qu, Jinze Liu, Tingting Yu

**Affiliations:** Department of Computer Science, University of Cincinnati, Cincinnati, 45219, USA; Department of Biostatistics, Virginia Commonwealth University, Richmond, 23284, USA; Department of Computer Science and Engineering, University of Connecticut, Storrs, 06269, USA

## Abstract

**Motivation:** The rapid expansion of Bioinformatics research has resulted in a vast array of computational tools utilized in the development of scientific analysis pipelines. However, constructing these pipelines is a laborious and intricate task, one which demands extensive domain knowledge and careful consideration at all stages. As the Bioinformatics landscape continues to evolve, researchers, both novice and expert, may find themselves overwhelmed when working in unfamiliar fields. Consequently, this may result in the selection of unsuitable or suboptimal tools during workflow development.

**Results:** In this paper, we propose the Bioinformatics Tool Recommendation system (BTR), an innovative deep learning model designed to recommend the most suitable tools for a given workflow-in-progress. BTR utilizes recent advances in graph neural network technology and introduces a novel approach, representing the entire workflow as a graph to capture essential context and structural information. Additionally, natural language processing techniques are integrated to enhance the quality of tool recommendations by analyzing associated tool descriptions. Experiments demonstrate that BTR outperforms the existing Galaxy tool recommendation system, highlighting its potential to greatly facilitate scientific workflow construction.

**Availability and implementation:** The Python source code is available at https://github.com/ryangreenj/bioinformatics_tool_recommendation
