## Supplementary material for "BTR: A Bioinformatics Tool Recommendation System": ChatGPT Sample Results

input_sequence	input_length	ground_truth	btr_top3	chatgpt_top3	btr_correct	chatgpt_correct	chatgpt_relevant	chatgpt_behavior	chatgpt_output	author_comment
fasta2tab -> query_tabular -> tp_easyjoin_tool -> tp_sort_header_tool -> addValue -> tp_easyjoin_tool -> Cut1	7	filter_by_fasta_ids	tp_cat, tp_easyjoin_tool, filter_by_fasta_ids*	Cut2, uniq, filter1	1	0	filter1	1
prinseq -> trimmomatic -> hisat2 -> trinity	4	cd_hit_est	hisat2, busco, rna_star	TransDecoder, BUSCO, RSEM	0	0	BUSCO, RSEM	1
bowtie2 -> freebayes -> SnpEff-cds-report -> gemini_load	4	gemini_db_info	gemini_db_info*, gemini_query, snpEff	gemini_annotate, gemini_query, gemini_stats	1	0	gemini_annotate, gemini_query, gemini_stats	1		Recognizes gemini and provides relevant tools
Grep1 -> sam_bw_filter -> sam_to_bam -> sam_pileup -> pileup_parser -> Filter1	6	join1	Cut1, tp_sort_header_tool, Add_a_column1	Filter2, Grep2, Sort1	0	0		1		Focuses on text processing; Some tool names are made up and do not exist in Galaxy
hmmer_hmmbuild -> hmmer_hmmsearch -> tp_awk_tool -> seq_filter_by_id -> seq_filter_by_id -> seq_filter_by_id -> hmmer_hmmsearch -> tp_awk_tool -> seq_filter_by_id	9	tp_cat	fraggenescan, tp_cat*, humann2	seqtk_trimfq, seqtk_sample, blastx	1	0		1		blastx not in Galaxy
umi_tools_extract -> je_demultiplex -> trim_galore -> rna_star -> tp_cut_tool	5	collection_column_join	collection_column_join*, tp_sed_tool, Heatmap	featureCounts, DESeq2, plotPCA	1	0		2
mass_spectrometry_imaging_preprocessing -> Cut1 -> join_files_on_column_fuzzy -> Grep1 -> Cut1	5	mass_spectrometry_imaging_ion_images	mass_spectrometry_imaging_ion_images*, Cut1, Remove beginning1	Metaspace, Filter1, Sort1	1	0	Metaspace	2	Metaspace is a Galaxy tool that can be used for mass spectrometry imaging (MSI) data analysis. It has a preprocessing module that can be used after importing the data to Galaxy. Therefore, Metaspace can be the next tool after mass_spectrometry_imaging_preprocessing.	Metaspace is not available in Galaxy
seqtk_trimfq -> seqtk_trimfq -> bwa_mem -> picard_AddOrReplaceReadGroups -> samtools_sort	5	samtools_rmdup	samtools_rmdup*, picard_MarkDuplicates, samtools_mpileup	samtools_view, picard_MarkDuplicates, GATK_BaseRecalibrator	1	0	picard_MarkDuplicates	1		Picard_MarkDuplicates seems to be correct as well
msnbase_readmsdata -> abims_xcms_xcmsSet -> xcms_merge -> abims_xcms_group -> abims_xcms_retcor -> abims_xcms_group -> abims_xcms_fillPeaks -> abims_CAMERA_annotateDiffreport -> Batch_correction -> generic_filter	10	Univariate	massbank_ws_searchspectrum, generic_filter, Univariate*	abims_CAMERA_diffreport, abims_camera_glm_regression, abims_camera_glm_pca	1	0		1		Goes back to abims operations. Last two tools seem made up
scanpy_filter_cells -> scanpy_filter_genes -> scanpy_normalise_data	3	scanpy_find_variable_genes	scanpy_find_variable_genes*, sceasy_convert, fasta_filter_by_length	scanpy_highly_variable_genes, scanpy_scale_data, scanpy_pca	1	0	scanpy_highly_variable_genes	1		Recommendations are good for ScanPy
bwa_mem -> rgPicardMarkDups -> picard_ReorderSam -> gatk2_realigner_target_creator -> gatk2_indel_realigner -> gatk2_print_reads -> gatk2_reduce_reads -> gatk2_haplotype_caller	8	gatk2_variant_recalibrator	gatk2_variant_select, gatk2_variant_apply_recalibration, gatk2_variant_recalibrator*	gatk2_variant_recalibrator*, gatk2_variant_filtration, snpeff_annotate	1	1	gatk2_variant_recalibrator, gatk2_variant_filtration	2
trimmomatic -> bwa_mem -> bamFilter -> samtools_rmdup -> bamleftalign -> samtools_calmd -> bamFilter -> varscan_somatic -> gemini_annotate -> gemini_annotate	10	gemini_annotate	gemini_annotate*, gemini_db_info, tp_awk_tool	bcftools_call, bcftools_filter, vcfanno	1	0	vcfanno	1		vcfanno can work as well
bowtie2 -> seq_filter_by_mapping -> cshl_fastq_to_fasta	3	fasta_filter_by_length	fasta_filter_by_length*, ncbi_blastn_wrapper, mergeCols1	samtools_fasta_filter, fasta_compute_length, fasta_compute_stats	1	0	samtools_fasta_filter, fasta_compute_length	1		samtools_fasta_filter can work as well
join1 -> Add_a_column1 -> Filter1 -> Cut1 -> bedtools_intersectbed -> Filter1 -> mergeCols1	7	mergeCols1	Add_a_column1, Cut1, addValue	split1, Subtract1, sort1	0	0		1		Both systems recommend generic text processing
cshl_sed_tool -> cshl_find_and_replace -> cshl_find_and_replace -> CONVERTER_interval_to_bed_0	4	CONVERTER_interval_to_bedstrict_0	CONVERTER_interval_to_bedstrict_0*, gops_intersect_1, CONVERTER_interval_to_bed_0	bedtools_sort, bedtools_merge, bedtools_intersectbed	1	0	bedtools_sort, bedtools_merge, bedtools_intersectbed	1		Recommendations are relevant for bed files
Remove beginning1 -> Convert characters1 -> Cut1 -> ncbi_acc_download -> picard_NormalizeFasta -> tp_sed_tool -> collapse_dataset	7	rbc_mafft	rbc_mafft*, fasta_filter_by_length, qiime_pick_closed_reference_otus	grep1, seqtk_subseq, fastx_collapser	1	0		2
tp_replace_in_column -> tp_replace_in_column -> tp_replace_in_column	3	bedtools_intersectbed_bam	CONVERTER_interval_to_bed_0, tp_tail_tool, tp_replace_in_column		0	0		3	It's hard to suggest the next tool in this workflow as the current sequence only includes the same tool (tp_replace_in_column) multiple times. Can you provide more information or context about what you are trying to accomplish with this workflow?
Add_a_column1 -> Cut1 -> ChangeCase	3	goseq	join1, goseq*, addValue	split1, Select1, ConvertDelimitedText	1	0		1
fasta_merge_files_and_filter_unique_sequences -> fasta2tab -> query_tabular -> filter_by_fasta_ids -> fasta_merge_files_and_filter_unique_sequences	5	fasta_merge_files_and_filter_unique_sequences	fasta_merge_files_and_filter_unique_sequences*, peptide_shaker, search_gui	cd-hit, filter_fasta_by_length, split_multifasta	1	0	filter_fasta_by_length, split_multifasta	1
tp_cat -> split_file_to_collection -> rdock_rbdock	3	tp_cat	tp_cat*, split_file_to_collection, join1	tp_sort, text_manipulation_cut_columns, galaxy_samtools_sort	1	0	tp_sort, text_manipulation_cut_columns	2
fastq_groomer -> trim_galore -> metaphlan2	3	metaphlan2krona	metaphlan2krona*, format_metaphlan2_output, humann2	kraken2, centrifuge, humann2	1	0		1		kraken2 may be alternative for last tool in input
umi_tools_extract -> je_demultiplex -> trim_galore	3	rna_star	rna_star*, fastqc, multiqc	bbduk, fastqc, umi_tools_count	1	0		1
trimmomatic -> hisat2 -> featurecounts -> deseq2 -> Add_a_column1	5	XY_Plot_1	XY_Plot_1*, mass_spectrometry_imaging_preprocessing, tp_easyjoin_tool	annotateMyIDs, VCFannotate, MergeFiles	1	0		1
FeatureFinderMultiplex -> HighResPrecursorMassCorrector -> MSGFPlusAdapter	3	IDPosteriorErrorProbability	PeptideIndexer, IDMerger, IDPosteriorErrorProbability*	PeptideShaker, SpectraST, MSstats	1	0		2		These are not Galaxy tool names, but rather general Bioinformatics tool names
Filter1 -> bedtools_sortbed -> mergeCols1	3	datamash_ops	Add_a_column1, comp1, ggplot2_point	Filter2, intersectBed, groupBy	0	0		1
deseq2 -> Filter1 -> Filter1 -> deg_annotate -> cat1 -> join1 -> Cut1	7	ggplot2_heatmap2	ggplot2_heatmap2*, table_compute, htseq_count	ClusterProfiler, MultiQC, PCAtools	1	0		2
bwa_mem -> picard_SortSam -> picard_MarkDuplicates -> naive_variant_caller -> snpsift_vartype	5	snpEff	snpEff*, snpSift_annotate, vcf2tsv	samtools_depth, vcfutils_varFilter, vcfannotate	1	0	vcfannotate	1		vcfannotate may be alternative
Grep1 -> sam_bw_filter -> sam_to_bam -> sam_pileup -> pileup_parser -> Filter1	6	Filter1	Cut1, tp_sort_header_tool, Add_a_column1	bcftools_call, vcfutils.pl_varFilter, vcfqual_filter	0	0		1
Filter1 -> bedtools_sortbed -> mergeCols1 -> datamash_ops -> join1 -> Filter1 -> Add_a_column1 -> sort1	8	datamash_ops	datamash_ops*, Add_a_column1, join1	cut1, group1, uniq1	1	0		2
trimmomatic -> hisat2 -> featurecounts -> deseq2	4	Filter1	Filter1*, volcanoplot, Add_a_column1	ballgown, edgeR, limma_voom	1	0		2
fastq_groomer -> bowtie2 -> deeptools_computeMatrix	3	deeptools_heatmapper	deeptools_heatmapper*, deeptools_plot_profile, deeptools_profiler	bamCoverage, computeGCBias, plotHeatmap*	1	1		2		"plotHeatmap" is the in-repository name for an older "deeptools_plot_heatmap" within Galaxy
tp_replace_in_column -> tp_replace_in_column -> tp_replace_in_column -> gops_intersect_1	4	Grouping1	Grouping1*, Count1, datamash_ops	tp_filter_columns, gops_intersectBed, join1	1	0	join1	2		Generic TP
gmx_editconf -> gmx_solvate -> gmx_em -> gmx_sim -> gmx_sim -> gmx_sim -> md_converter	7	bio3d_rmsf	bio3d_rmsd, mdanalysis_cosine_analysis, bio3d_rmsf*	gmx_energy, gmx_traj, gmx_rms	1	0		2	gmx_energy, gmx_traj, gmx_rms, gmx_cluster, gmx_ana, gmx_mindist, md_web_visualizer	ChatGPT gave more than three recommendations with the same prompt as all others
XTandemAdapter -> IDFileConverter -> proteomics_search_protein_prophet_1	3	IDFileConverter	PeptideIndexer, proteomics_search_peptide_prophet_1, IDFileConverter*	SearchGUI, PeptideShaker, Percolator	1	0	SearchGUI, PeptideShaker	2
hmmer_hmmbuild -> hmmer_hmmsearch -> tp_awk_tool -> seq_filter_by_id -> hmmer_hmmsearch -> tp_awk_tool -> seq_filter_by_id -> hmmer_hmmsearch -> tp_awk_tool -> seq_filter_by_id	10	fraggenescan	seq_filter_by_id, tp_cat, fraggenescan*		1	0		3	Hmm, it seems like there may be an error in the provided workflow tool sequence as "hmmer_hmmsearch -> tp_awk_tool -> seq_filter_by_id" appears twice in a row. Could you please double-check and confirm the correct sequence of tools?	This output is useful even though no tools were recommended
cshl_fastq_to_fasta -> seq_filter_by_id -> hmmer_hmmsearch -> tp_awk_tool -> seq_filter_by_id -> hmmer_hmmsearch -> tp_awk_tool -> seq_filter_by_id -> seq_filter_by_id -> tp_cat	10	qiime_pick_closed_reference_otus	qiime_pick_closed_reference_otus*, qiime_align_seqs, metaphlan2	hmmer_hmmbuild, hmmer_hmmfetch, seqtk_sample	1	0		2	hmmer_hmmbuild, hmmer_hmmfetch, seqtk_sample, seqtk_subseq
umi_tools_extract -> je_demultiplex -> rna_star -> umi_tools_dedup	4	featurecounts	featurecounts*, samtools_stats, fastqc	featureCounts*, edgeR, DESeq2	1	1		1
maker -> augustus_training -> maker	3	jcvi_gff_stats	jcvi_gff_stats*, augustus_training, snap_training	maker2zff, snap, augustus_prediction	1	0	augustus_prediction	1
cutadapt -> bowtie2 -> bamFilter	3	samtools_idxstats	picard_MarkDuplicates, bedtools_genomecoveragebed, samtools_idxstats*	samtools_sort, picard_markduplicates, bedtools_genomecov	1	0		1
fastqc -> seqtk_trimfq -> bwa_mem -> picard_AddOrReplaceReadGroups -> samtools_sort -> samtools_rmdup -> freebayes -> vcffilter2	8	snpEff	snpEff*, vcffilter2, bcftools_consensus	bcftools_norm, snpEff*, vcfstats	1	1		1
maker -> maker -> snap_training -> maker -> maker_map_ids -> gffread	6	busco	busco*, ncbi_blastn_wrapper, ncbi_blastp_wrapper	maker2zff, augustus, RepeatMasker	1	0	augustus	1
fasta_merge_files_and_filter_unique_sequences -> fasta2tab -> query_tabular	3	tp_easyjoin_tool	tp_easyjoin_tool*, Cut1, annotatemyids	blastp, blastx, diamond blastx	1	0		1
cshl_fastq_to_fasta -> hmmer_hmmsearch -> tp_awk_tool -> seq_filter_by_id -> seq_filter_by_id	5	hmmer_hmmsearch	seq_filter_by_id, tp_awk_tool, hmmer_hmmsearch*	muscle, raxmlHPC-PTHREADS, iqtree2	1	0		1
Filter1 -> Filter1 -> tp_sort_header_tool -> tp_tail_tool -> tp_cat	5	join1	tp_sorted_uniq, join1*, Show beginning1		1	0		3	I'm sorry, but I need more information about the tools you are referring to. Please provide more details about the tools you mentioned in your workflow tool sequence (e.g., the full names of the tools or the purpose of the tools) so that I can assist you better.
FeatureFinderMultiplex -> IDMapper -> FileFilter -> MapRTTransformer -> FeatureLinkerUnlabeledQT -> IDConflictResolver -> ConsensusMapNormalizer -> FileInfo -> Remove beginning1	9	Show beginning1	Show beginning1*, tp_head_tool, trimmer	FeatureLinkerUnlabeledQT, TextManipulation, FilterColumns	1	0		2
tp_replace_in_column -> tp_replace_in_column -> tp_replace_in_column -> bedtools_intersectbed_bam	4	Grouping1	Grouping1*, datamash_ops, gops_cluster_1	bedtools_count, bedtools_sort, bedtools_merge	1	0		1
gmx_editconf -> gmx_solvate -> gmx_em -> gmx_sim -> gmx_sim -> gmx_sim -> gmx_editconf	7	bio3d_rmsf	gmx_sim, bio3d_pca, bio3d_rmsd	gmx_genion, gmx_equilibration, gmx_mdrun	0	0		2
freebayes -> vcfallelicprimitives -> snpSift_filter	3	snpSift_annotate	snpSift_annotate*, snpEff, snpSift_filter	snpEff, vcfanno, bcftools_filter	1	0	snpEff	1
featurecounts -> deseq2 -> Add_a_column1 -> tp_easyjoin_tool	4	tp_sort_header_tool	Cut1, Add_a_column1, tp_cut_tool	edgeR, DESeq2, Subsample_columns	0	0		1
Remove beginning1 -> addValue -> Cut1 -> sort1 -> bedtools_intersectbed -> DatamashOps -> join1 -> Add_a_column1 -> Cut1	9	wig_to_bigWig	wig_to_bigWig*, tp_sort_header_tool, Cut1		1	0		3	It seems like you have given a sequence of several tools in your question. It's difficult to understand what you are looking for. Could you please provide me with more information or clarify your question? Thank you.
fasta2tab -> query_tabular -> tp_easyjoin_tool -> tp_sort_header_tool -> addValue -> tp_easyjoin_tool	6	Cut1	Cut1*, tp_cut_tool, addValue	tp_sort_column_tool, cut_columns, add_column_by_expression	1	0	tp_sort_column_tool	1
PeptideIndexer -> FalseDiscoveryRate -> IDFilter -> IDMerger -> TextExporter -> Filter1	6	Cut1	Cut1*, Grep1, filter_by_fasta_ids	Perseus Filter, Normalizer, PCA	1	0		1
XTandemAdapter -> PeptideIndexer -> IDPosteriorErrorProbability -> FalseDiscoveryRate	4	FileInfo	IDScoreSwitcher, FileInfo*, IDFilter	MSGFPlusAdapter, IDFilter, TextExporter	1	0		1
Remove beginning1 -> Cut1 -> addValue -> Filter1 -> Add_a_column1 -> addValue	6	mergeCols1	seq_filter_by_id, bedtools_annotatebed, bedtools_mergebed	Sort1, Select1, Join1	0	0	Join1	1
deseq2 -> Filter1 -> Filter1	3	pathview	sort1, deg_annotate, tp_sort_header_tool	DESeq2 MA plot, DESeq2 Results, Heatmap (Complex)	0	0		2	DESeq2 is a differential gene expression analysis tool. Therefore, I will assume that the input of the workflow is gene expression data. Here are three Galaxy tools that can come next in this workflow tool sequence:
tp_replace_in_column -> tp_replace_in_column -> tp_replace_in_column -> CONVERTER_interval_to_bed_0 -> gops_intersect_1	5	datamash_ops	Grouping1, datamash_ops*, Count1	CONVERTER_bed_to_interval_0, BEDTools_merge, BEDTools_sort	1	0		2		Made up CONVERTER_bed_to_interval_0 based on input, does not exist
gspan -> nspdk_sparse -> NSPDK_candidateClust -> preMloc -> glob_report -> NSPDK_candidateClust -> preMloc -> cmFinder	8	infernal_cmbuild	infernal_cmbuild*, cmFinder, glob_report		1	0		3	I'm sorry, but I am not familiar with the specific Galaxy tools you mentioned. It's possible that these tools are not included in the version of Galaxy that I was trained on, or they may be custom tools developed by your organization. If you could provide me with more information about the specific tools or what each tool does in the workflow, I may be able to help you identify possible tools to …
join1 -> Add_a_column1 -> Cut1 -> sort1 -> Add_a_column1 -> join1 -> Cut1 -> tp_grep_tool	8	Cut1	XY_Plot_1, tp_grep_tool, tp_sort_header_tool	awk_tool, tp_cut_columns, tp_uniq_columns	0	0	tp_cut_columns	1
datamash_ops -> random_lines1 -> tp_easyjoin_tool -> cardinal_filtering	4	cardinal_classification	cardinal_combine, maldi_quant_preprocessing, cardinal_data_exporter	datamash_cols, tp_sort_tool, uniq1	0	0		2
cshl_fastq_to_fasta -> seq_filter_by_id -> hmmer_hmmsearch -> tp_awk_tool -> seq_filter_by_id -> seq_filter_by_id -> hmmer_hmmsearch	7	tp_awk_tool	tp_awk_tool*, seq_filter_by_id, tp_cat	seqtk_trims, seqtk_seq, tp_cut_tool	1	0		1
fastq_paired_end_splitter -> trim_galore -> fastq_to_fasta_python -> vsearch_dereplication -> metaphlan2	5	combine_metaphlan2_humann2	metaphlan2krona, format_metaphlan2_output, export2graphlan	diamond_blastx, krona, qiime2_vsearch_cluster_features_denovo	0	0		1
trim_galore -> bowtie2 -> freebayes -> vcfallelicprimitives -> snpSift_filter -> snpEff -> Show tail1 -> tp_replace_in_line -> gops_join_1 -> Grouping1	10	tp_sort_header_tool	tp_sort_header_tool*, sort1, deseq2	GATK SelectVariants, bcftools call, GEMINI load	1	0		2	Note: The tool selection depends on the purpose of the analysis and the type of data being used. These suggestions are based on the assumption that the workflow is being used for variant calling and downstream analysis.
join1 -> Add_a_column1 -> Filter1 -> Cut1 -> bedtools_intersectbed -> Filter1 -> mergeCols1 -> mergeCols1 -> Grouping1	9	join1	join1*, Add_a_column1, Cut1	sort1, join2*, Grouping2	1	1		1		Makes up join2 but it is the correct operation
join1 -> Add_a_column1 -> Filter1 -> Cut1 -> bedtools_sortbed -> bedtools_mergebed -> tp_sort_header_tool -> join1 -> Cut1	9	bedtools_intersectbed	join1, Add_a_column1, bedtools_intersectbed*	bedtools_intersectbed*, bedtools_subtract, bedtools_groupby	1	1		1
tp_replace_in_column -> tp_replace_in_column -> tp_replace_in_column	3	bedtools_intersectbed	CONVERTER_interval_to_bed_0, tp_tail_tool, tp_replace_in_column	Column by Example, Column Modify Tool, Text Transformation Tool	0	0		2	It is difficult to provide specific tools to add to this workflow without more context about the data and desired analysis, but here are three Galaxy tools that can perform various types of column replacement and manipulation:
ncbi_tblastn_wrapper -> Filter1 -> Cut1 -> Add_a_column1 -> Add_a_column1 -> Add_a_column1 -> Add_a_column1	7	Cut1	Cut1*, Add_a_column1, gops_intersect_1	ncbi_blastp_wrapper, blastx_wrapper, tblastx_wrapper	1	0		1
secretbt2test -> bam_to_sam -> tp_awk_tool	3	extract_aln_ends.py	sam_to_bam, tp_awk_tool, extract_aln_ends.py*		1	0		3	It seems like "secretbt2test" is not a valid Galaxy tool. Could you please provide a different tool name or clarify the name of the tool you want to use next in the workflow?	ChatGPT does not recognize a tool name and asks for clarification about what it is
get_pdb -> tp_grep_tool -> gmx_setup -> gmx_merge_topology_files	4	gmx_editconf	gmx_solvate, gmx_merge_topology_files, IDPosteriorErrorProbability	gmx_editconf*, gmx_solvent, gmx_mpi_modrun	0	1		2
gspan -> nspdk_sparse -> NSPDK_candidateClust -> preMloc -> locarna_best_subtree -> cmFinder -> infernal_cmbuild	7	infernal_cmsearch	infernal_cmsearch*, __FILTER_FAILED_DATASETS__, glob_report		1	0		3	I'm sorry, but I am not familiar with the "gspan", "nspdk_sparse", "NSPDK_candidateClust", "preMloc", "locarna_best_subtree", "cmFinder", and "infernal_cmbuild" tools in Galaxy. It is possible that these tools are not available in the version of Galaxy that I am trained on, or they may be custom tools developed by a specific research group. If you have any additional information about these tools…
bwa_mem -> rgPicardMarkDups -> picard_ReorderSam -> gatk2_realigner_target_creator -> gatk2_indel_realigner -> gatk2_base_recalibrator -> gatk2_print_reads	7	gatk2_reduce_reads	gatk2_reduce_reads*, gatk2_haplotype_caller, humann2	gatk2_apply_recalibration, gatk2_haplotype_caller, gatk2_variant_filtration	1	0		2
Add_a_column1 -> Add_a_column1 -> Cut1 -> gops_intersect_1 -> bg_uniq	5	Cut1	tp_sort_header_tool, addValue, Cut1*	awk1, sort1, gops_subtract_1	1	0		1
bwa_mem -> rgPicardMarkDups -> picard_ReorderSam -> gatk2_realigner_target_creator -> gatk2_indel_realigner -> gatk2_base_recalibrator -> gatk2_print_reads -> gatk2_reduce_reads	8	gatk2_haplotype_caller	gatk2_haplotype_caller*, gatk2_reduce_reads, mothur_heatmap_sim	gatk2_haplotype_caller*, gatk2_variant_filtration, snpeff_annotate	1	1		1
snpEff_download -> snpEff -> snpSift_extractFields -> addValue -> Grouping1	5	tp_sort_header_tool	tp_sort_header_tool*, sort1, join1	Grouping2, join1, filter1	1	0		1
XTandemAdapter -> PeptideIndexer -> IDPosteriorErrorProbability -> FalseDiscoveryRate -> IDScoreSwitcher	5	FidoAdapter	FidoAdapter*, FileInfo, IDMerger	PercolatorAdapter, mzidlib2mztab, ProtDBToolkitFilter	1	0		1
cshl_fastq_to_fasta -> seq_filter_by_id -> hmmer_hmmsearch -> tp_awk_tool -> seq_filter_by_id -> hmmer_hmmsearch -> tp_awk_tool -> seq_filter_by_id	8	seq_filter_by_id	seq_filter_by_id*, tp_cat, tp_awk_tool	hmmer_scan, seqtk_subsample, emboss_transeq	1	0	seqtk_subsample	1
datamash_ops -> tp_easyjoin_tool -> tp_easyjoin_tool	3	cardinal_filtering	Cut1, wc_gnu, Show tail1	tp_groupcounts_tool, tp_filter_tool, tp_stat_tool	0	0		1
maker -> augustus_training -> maker	3	jbrowse	jcvi_gff_stats, augustus_training, snap_training	augustus, snoscan, repeatmodeler	0	0	augustus	1
bowtie2 -> fastq_to_fasta_python -> ssake -> ncbi_blastn_wrapper	4	Grep1	Filter1, blastxml_to_top_descr, trimmer	velvetg, seq_filter_by_id, seqret	0	0	seq_filter_by_id	1
Filter1 -> bedtools_sortbed -> mergeCols1 -> datamash_ops -> join1	5	Filter1	Filter1*, sort1, Add_a_column1	join2, datamash_stats, bedtools_groupby	1	0		1
gops_join_1 -> Grouping1 -> tp_sort_header_tool -> tp_head_tool	4	comp1	comp1*, join1, tp_easyjoin_tool	tp_select_tool, tp_uniq_tool, tp_sample_tool	1	0		1
deseq2 -> Filter1 -> Filter1	3	sort1	sort1*, deg_annotate, tp_sort_header_tool	htseq-count, edgeR, limma	1	0		2	It seems that there might be a mistake in the workflow tool sequence you provided as it appears to have two instances of the same tool (Filter1). Nonetheless, I'll provide some potential tools that could come next:
join1 -> Add_a_column1 -> Filter1 -> Cut1 -> bedtools_intersectbed -> Filter1 -> mergeCols1 -> mergeCols1 -> join1	9	Cut1	join1, Add_a_column1, tp_replace_in_column	Add_a_column1, Filter1, Cut1*	0	1		2
get_pdb -> tp_grep_tool -> gmx_setup -> gmx_sim -> gmx_sim -> gmx_sim -> gmx_editconf	7	bio3d_rmsd	bio3d_rmsf, bio3d_pca, bio3d_rmsd*	gmx_solvate, gmx_energy, gmx_trjconv	1	0		2
maker -> snap_training -> maker -> snap_training -> maker -> maker_map_ids -> gffread	7	busco	busco*, ncbi_blastn_wrapper, ncbi_blastp_wrapper	maker2zff, augustus, snoscan	1	0		2
secretbt2test -> bam_to_sam -> tp_awk_tool -> extract_aln_ends.py -> merge_pcr_duplicates.py	5	rm_spurious_events.py	rm_spurious_events.py*, mothur_summary_single, mothur_venn		1	0		3	It seems like the tool names in this workflow tool sequence are not standard Galaxy tools, so I am unable to provide specific tool suggestions for this workflow. However, if you can provide more information about the workflow and the analysis you are performing, I would be happy to help suggest some tools to include.	secretbt2test is a custom tool not present in any public workflow. The rest of the tools are established in Galaxy
get_pdb -> tp_grep_tool -> gmx_setup -> gmx_sim -> gmx_sim -> md_converter	6	bio3d_rmsf	bio3d_rmsd, bio3d_rmsf*, aragorn_trna	gmx_sim, gmx_sim, md_converter	1	0		2		Listed gmx_sim twice with two different descriptions
tp_easyjoin_tool -> tp_tail_tool -> Add_a_column1 -> Add_a_column1 -> Add_a_column1 -> Add_a_column1	6	Cut1	Add_a_column1, Cut1*, Filter1	Join, Cut*, Replace	1	1		2	It looks like the tool sequence you provided consists of only text processing tools, so I will suggest some more text processing tools that could come next in the workflow:
prinseq -> trimmomatic -> hisat2	3	trinity	featurecounts, multiqc, picard_CASM	samtools_sort, htseq_count, cufflinks	0	0		1
ncbi_tblastn_wrapper -> Filter1 -> Cut1 -> Add_a_column1	4	Add_a_column1	Add_a_column1*, Cut1, join1	ncbi_blastp_wrapper, Filter2, Cut2	1	0		1
gmx_editconf -> gmx_solvate -> gmx_em -> gmx_sim -> gmx_sim -> gmx_sim -> gmx_editconf	7	vmd_hbonds	gmx_sim, bio3d_pca, bio3d_rmsd	gmx_mpi_mdrun, gmx_energy, gmx_rms	0	0		2	It seems like the sequence you provided corresponds to a workflow for molecular dynamics simulation using GROMACS.	Identifying the type of analysis based on tools present
cshl_fastq_to_fasta -> hmmer_hmmsearch -> tp_awk_tool -> seq_filter_by_id -> hmmer_hmmsearch -> tp_awk_tool -> seq_filter_by_id -> seq_filter_by_id -> seq_filter_by_id -> fraggenescan	10	interproscan	interproscan*, vcfvcfintersect, gatk2_variant_recalibrator	signalp, rnammer, augustus	1	0		1
bwa_mem -> hicexplorer_hicbuildmatrix -> hicexplorer_hicsummatrices	3	hicexplorer_hiccorrectmatrix	hicexplorer_hiccorrectmatrix*, hicexplorer_hicplotmatrix, hicexplorer_hicfindtads	hicexplorer_hiccorrectmatrix*, hicexplorer_hicfindtads, hicexplorer_hicplotmatrix	1	1		1
trimmomatic -> hisat2 -> featurecounts -> deseq2 -> Filter1 -> Add_a_column1	6	XY_Plot_1	XY_Plot_1*, mass_spectrometry_imaging_qc, collapse_dataset	Filter2, Add_a_column2, Join2	1	0		1
bwa_mem -> rgPicardMarkDups -> picard_ReorderSam -> gatk2_indel_realigner	4	gatk2_print_reads	gatk2_print_reads*, gatk2_base_recalibrator, bwa_mem	gatk2_base_recalibrator, gatk2_apply_recalibration, gatk2_haplotypecaller	1	0		1
tp_cat -> minimap2 -> samtools_depth	3	scatterplot_rpy	scatterplot_rpy*, ggplot2_point, mass_spectrometry_imaging_combine	samtools_depth_filter, samtools_view_filter, vcfutils.pl_depth	1	0		1
gmx_setup -> gmx_solvate -> gmx_em -> gmx_sim	4	gmx_sim	gmx_sim*, gmx_makendx, bio3d_rmsd	gmx_grompp, gmx_mdrun, gmx_energy	1	0		2
gspan -> nspdk_sparse -> NSPDK_candidateClust	3	NSPDK_candidateClust	preMloc, NSPDK_candidateClust*, tp_awk_tool		1	0		3	Unfortunately, I am not familiar with the Galaxy tools gspan, nspdk_sparse, and NSPDK_candidateClust. It is possible that these tools are not available in the version of Galaxy that I have been trained on, or they may be tools that have been developed specifically for your project or research. If you can provide more information about these tools or your workflow, I may be able to help you better.	These tools it does not recognize are well-downloaded in galaxy (~2000 each) and have been present since at least 2017
trimmomatic -> bowtie2 -> bam_to_sam -> cufflinks	4	cuffdiff	bedtools_getfastabed, tp_sed_tool, ChangeCase	cuffmerge, cuffquant, cuffnorm	0	0	cuffmerge	1
get_pdb -> tp_grep_tool -> openbabel_compound_convert	3	ambertools_acpype	prepare_box, chembl, ambertools_acpype*	rdock, rbcavity, rbdock	1	0		1
tp_replace_in_column -> tp_replace_in_column -> CONVERTER_interval_to_bed_0	3	Grouping1	gops_intersect_1, bedtools_intersectbed_bam, Grouping1*	tp_filter, tp_sort_columns, bedtools_merge	1	0	bedtools_merge	1
